# Vaginal microbiota of adolescents and their mothers: A preliminary study of vertical transmission and persistence

**DOI:** 10.1101/768598

**Authors:** Christine M. Bassis, Kaylie A. Bullock, Daniel E. Sack, Katie Saund, Ali Pirani, Evan S. Snitkin, Veronica I. Alaniz, Elisabeth H. Quint, Vincent B. Young, Jason D. Bell

**Affiliations:** Division of Infectious Disease, Department of Internal Medicine; Department of Microbiology and Immunology; Department of Obstetrics and Gynecology, University of Michigan, Ann Arbor, MI 48109

**Keywords:** Vaginal microbiota, transmission, birth mode, 16S rRNA gene sequences, *Lactobacillus crispatus* genomics

## Abstract

**Background:** Factors that influence vaginal microbiota composition, including its source, are not well understood. To determine if vaginal microbiota transmission from mother to daughter at birth influences the human vaginal microbiota composition in adolescence, we investigated the relationship between the vaginal microbiota of 13 mother/daughter pairs and the daughter’s birth mode.

**Results:** Based on analysis of bacterial 16S rRNA gene sequences, the vaginal microbiotas of mother/daughter pairs were more similar to each other if the daughter was born by vaginal delivery rather than by C-section. Additionally, genome sequences from an important member of the vaginal microbiota, *Lactobacillus crispatus*, isolated from one mother/daughter pair in which the daughter was born by vaginal delivery, were highly similar.

**Conclusions:** Both community-level analysis and isolate genome sequence analysis are consistent with birth-mode dependent transmission and persistence of at least some members of the vaginal microbiota.

**Importance:** The composition of the human vaginal microbiota is related to many aspects of health from infection susceptibility to preterm birth. Our study provides evidence that transmission of vaginal bacteria from mother to daughter at birth may be an important factor influencing vaginal microbiota composition into adolescence.
