## Supplemental Table 1 for "Vaginal microbiota of adolescents and their mothers: A preliminary study of vertical transmission and persistence"

### Sheet: SupTab1.SupTab1exp
Subject	Pair	Mother_or_daughter	Age	Race_White_Black_Asian_Hispanic_Other	Mother_and_daughter_reside_in_the_same_household	Reproductive_stage	Subject_birth_mode	Birth_mode_of_daughter
4738B	I	Daughter	20	White	Not_asked	Reproductive	Vaginal	NA
B8231	I	Mother	49	White	Not_asked	Reproductive	Vaginal	Vaginal
5251Q	II	Daughter	15	Other	Full_time	Reproductive	Vaginal	NA
Q5519	II	Mother	34	White	Full_time	Reproductive	C-section	Vaginal
3946N	III	Daughter	16	White	Full_time	Premenarchal	Vaginal	NA
N8418	III	Mother	44	White	Full_time	Reproductive	Vaginal	Vaginal
2578D	IV	Daughter	18	White	No	Reproductive	Vaginal	NA
D6446	IV	Mother	52	White	No	Postmenopausal	Vaginal	Vaginal
6806S	IX	Daughter	21	White	No	Reproductive	Vaginal	NA
S5888	IX	Mother	52	White	Part_time	Postmenopausal	Vaginal	Vaginal
6136T	V	Daughter	15	White	Full_time	Reproductive	Vaginal	NA
T4942	V	Mother	47	Other	Full_time	Reproductive	Vaginal	Vaginal
1401A	VI	Daughter	17	White	Full_time	Reproductive	Vaginal	NA
A7130	VI	Mother	45	White	Full_time	Reproductive	Vaginal	Vaginal
3691F	VII	Daughter	15	White	Full_time	Reproductive	Vaginal	NA
F7086	VII	Mother	40	White	Full_time	Reproductive	C-section	Vaginal
5005U	VIII	Daughter	17	White	Full_time	Reproductive	Vaginal	NA
U1240	VIII	Mother	38	White	Full_time	Reproductive	C-section	Vaginal
9385E	X	Daughter	17	White	Not_asked	Reproductive	Vaginal	NA
E4344	X	Mother	47	White	Not_asked	Postmenopausal	Vaginal	Vaginal
9565L	XI	Daughter	20	White	Part_time	Reproductive	C-section	NA
L8895	XI	Mother	51	White	Full_time	Reproductive	Vaginal	C-section
8911J	XII	Daughter	16	White	Full_time	Reproductive	C-section	NA
J6329	XII	Mother	54	White	Full_time	Postmenopausal	Vaginal	C-section
4302P	XIII	Daughter	20	White	Part_time	Reproductive	C-section	NA
P8982	XIII	Mother	57	White	Part_time	Postmenopausal	Vaginal	C-section
